# Analysis of Rapidly Emerging Variants in Structured Regions of the SARS-CoV-2 Genome

**DOI:** 10.1101/2020.05.27.120105

**Authors:** Sean P. Ryder, Brittany R. Morgan, Francesca Massi

## Abstract

The severe acute respiratory syndrome coronavirus 2 (SARS-CoV-2) pandemic has motivated a widespread effort to understand its epidemiology and pathogenic mechanisms. Modern high-throughput sequencing technology has led to the deposition of vast numbers of SARS-CoV-2 genome sequences in curated repositories, which have been useful in mapping the spread of the virus around the globe. They also provide a unique opportunity to observe virus evolution in real time. Here, we evaluate two cohorts of SARS-CoV-2 genomic sequences to identify rapidly emerging variants within structured cis-regulatory elements of the SARS-CoV-2 genome. Overall, twenty variants are present at a minor allele frequency of at least 0.5%. Several enhance the stability of Stem Loop 1 in the 5’UTR, including a set of co-occurring variants that extend its length. One appears to modulate the stability of the frameshifting pseudoknot between ORF1a and ORF1b, and another perturbs a bi-stable molecular switch in the 3’UTR. Finally, five variants destabilize structured elements within the 3’UTR hypervariable region, including the S2M stem loop, raising questions as to the functional relevance of these structures in viral replication. Two of the most abundant variants appear to be caused by RNA editing, suggesting host-viral defense contributes to SARS-CoV-2 genome heterogeneity. This analysis has implications for the development of therapeutics that target viral cis-regulatory RNA structures or sequences, as rapidly emerging variations in these regions could lead to drug resistance.
