## Supplemental Table 2 for "Analysis of Rapidly Emerging Variants in Structured Regions of the SARS-CoV-2 Genome"

### Sheet: SNPS
Index	Gen_Coord	Wuhan 1 Seq	MAF (GISAID)	MAF (NCBI)	Type	Location	category	RNA Editing	Notes
1	2	U	A=0.006/2519	A=0.014/419	noncoding	5'UTR	transversion	none
2	4	A	U=0.004/1799	U=0.016/494	noncoding	5'UTR	transversion	none
3	11	U	G=0.006/2519	G=0.001/4154	noncoding	5'UTR	transversion	none
4	12	A	U=0.002/4484	U=0.011/829	noncoding	5'UTR	transversion	none
5	31	A	U=0.005/7525	U=0.029/1314	noncoding	5'UTR	transversion	none
6	34	A	U=0.009/7795	U=0.050/1350	noncoding	5'UTR	transversion	none
7	35	A	U=0.013/7846	U=0.071/1380	noncoding	5'UTR	transversion	none
8	36	C	U=0.028/7967	U=0.150/1400	noncoding	5'UTR	transition	APOBEC	Y=6.3E-4/2967 (GISAID)
9	36	C	A=0.003/8091	A=0.018/1474	noncoding	5'UTR	transversion	none
10	187	A	C=0.007/23832	C=0.003/3407	noncoding	5'UTR	transversion	none
11	241	C	U=0.682/23760	U=0.616/3376	noncoding	5'UTR	transition	APOBEC	Y=1.8E-3/23760 (GISAID)
12	313	C	U=0.011/24227	U=0.007/3732	silent	ORF1A	transition	none
13	13536	C	U=0.015/23306	U=0.003/3440	silent	ORF1B	transition	none
14	29540	G	A=0.008/24313	A=0.014/3550	noncoding	3'UTR	transition	none
15	29553	G	A=0.012/24216	A=0.064/3551	noncoding	3'UTR	transition	none
16	29683	A	U=0.006/23540	U=0.0003/3545	noncoding	3'UTR	transversion	none
17	29700	A	G=0.009/23403	G=0.022/3541	noncoding	3'UTR	transition	none
18	29711	G	U=0.007/23366	U=0.004/3537	noncoding	3'UTR	transversion	none
19	29734	G	C=0.008/23335	C=0.003/3525	noncoding	3'UTR	transversion	none
20	29742	G	U=0.009/23285	U=0.019/3526	noncoding	3'UTR	transversion	none

### Sheet: Multiple Variants
Index	Gen_Coord	Wuhan 1 Seq	MAF (GISAID)	Type	Location	category	Notes
1	34-37	CCAA	UUUC=0.005/7372	5UTR	multiple	noncoding	3 extra base pairs SL1 (33)
2	34-37	CCAA	UUUA=0.004/7372	5UTR	multiple	noncoding	4 extra base pairs SL1 (22)
