## Supplemental Table 3 for "Analysis of Rapidly Emerging Variants in Structured Regions of the SARS-CoV-2 Genome"

### Sheet: Sheet1
ID	Sequence	deltaG (kcal/mol)	ensemble_deltaG (kcal/mol)	frequency (%)	diversity	Dot_Bracket
SL1	AUUAAAGGUUUAUACCUUCCCAGGUAACAAACCAACC	-8.5	-8.78	63.99	1.2	......(((((.(((((....)))))..)))))....
U2A	AAUAAAGGUUUAUACCUUCCCAGGUAACAAACCAACC	-8.5	-8.77	64.1	1.19	......(((((.(((((....)))))..)))))....
A4U	AUUUAAGGUUUAUACCUUCCCAGGUAACAAACCAACC	-8.5	-8.78	63.89	1.12	......(((((.(((((....)))))..)))))....
U11G	AUUAAAGGUUGAUACCUUCCCAGGUAACAAACCAACC	-8.4	-9.42	19.05	2.79	......((((..(((((....)))))...))))...
A12U	AUUAAAGGUUUUUACCUUCCCAGGUAACAAACCAACC	-10.2	-10.41	71.11	0.68	......(((((((((((....)))))).)))))....
A31U	AUUAAAGGUUUAUACCUUCCCAGGUAACAAUCCAACC	-5.4	-6.24	25.46	6.5	......((((..(((((....)))))..)))).....
C36U	AUUAAAGGUUUAUACCUUCCCAGGUAACAAACCAAUC	-8.5	-8.78	63.84	1.19	......(((((.(((((....)))))..)))))....
UUUC	AUUAAAGGUUUAUACCUUCCCAGGUAACAAACCUUUC	-10.9	-11.38	46.08	1.35	...((((((((.(((((....)))))..)))))))).
UUUA	AUUAAAGGUUUAUACCUUCCCAGGUAACAAACCUUUA	-11.9	-12.38	46.21	1.34	..(((((((((.(((((....)))))..)))))))))
UUUC_A31U	AUUAAAGGUUUAUACCUUCCCAGGUAACAAUCCUUUC	-7.5	-8.38	24.07	2.97	...(((((....(((((....))))).....))))).
BSL	ACACAAGGCAGAUGGGCUAUAUAAACGUUUUCGCUUUUCCGUUUACGAUAUAUAGUCUACUCUUGUG	-20.2	-20.86	34.42	3.05	.((((((..((.(((((((((((..(((...((......))...))).)))))))))))))))))))
G29553A	ACACAAAGCAGAUGGGCUAUAUAAACGUUUUCGCUUUUCCGUUUACGAUAUAUAGUCUACUCUUGUG	-18.3	-19.34	18.4	4.24	.((((.((.((.(((((((((((..(((...((......))...))).)))))))))))))))))))
HVR_simplified	UAGCAAUCUUUAAUCAGUGUGUAACAUUAGGGAGGACUUGAAAGAGCCaCCCUAAUGUGUAAAAUUAAUUUUAGUAGUGCUAU	-24.2	-24.88	33.17	4.18	(((((..((..(((.(((.....(((((((((.((.(((....))))).))))))))).....))).)))..))...))))).
A29683U	UAGCAAUCUUUUAUCAGUGUGUAACAUUAGGGAGGACUUGAAAGAGCCaCCCUAAUGUGUAAAAUUAAUUUUAGUAGUGCUAU	-22.2	-23.45	13.22	5.96	(((((..((...((.(((.....(((((((((.((.(((....))))).))))))))).....))).))...))...))))).
A29700G	UAGCAAUCUUUAAUCAGUGUGUAACAUUGGGGAGGACUUGAAAGAGCCaCCCUAAUGUGUAAAAUUAAUUUUAGUAGUGCUAU	-23.9	-24.58	33.11	4.19	(((((..((..(((.(((.....(((((((((.((.(((....))))).))))))))).....))).)))..))...))))).
G29711U	UAGCAAUCUUUAAUCAGUGUGUAACAUUAGGGAGGACUUUAAAGAGCCaCCCUAAUGUGUAAAAUUAAUUUUAGUAGUGCUAU	-23.5	-24.26	29.29	4.43	(((((..((..(((.(((.....(((((((((.((.(((....))))).))))))))).....))).)))..))...))))).
